# ADBP-1 regulates ADR-2 nuclear localization to control editing substrate selection

**DOI:** 10.1101/2023.05.14.540679

**Authors:** Berta Eliad, Noa Schneider, Orna Ben-Naim Zgayer, Yarden Amichan, Fabian Glaser, Emily A. Erdmann, Suba Rajendren, Heather A. Hundley, Ayelet T. Lamm

**Author notes:** Corresponding author: Ayelet T. Lamm. Faculty of Biology, Technion - Israel Institute of Technology, Technion City, Haifa 3200003, Israel. These authors contributed equally to this work (Berta Eliad, Noa Schneider).

## Abstract

Adenosine-to-inosine (A-to-I) RNA editing, catalyzed by ADAR enzymes, is a prevalent and conserved RNA modification. While A-to-I RNA editing is essential in mammals, in *Caenorhabditis elegans*, it is not, making them invaluable for RNA editing research. In *C. elegans*, ADR-2 is the sole catalytic A-to-I editing enzyme, and ADR-1 is an RNA editing regulator. ADAR localization is well-studied in humans but not well-established in *C. elegans*. In this study, we examine the cellular and tissue-specific localization of ADR-2. We show that while ADR-2 is present in most cells in the embryo, at later developmental stages, its expression is both tissue- and cell-type-specific. Additionally, both ADARs are mainly in the nucleus. ADR-2 is adjacent to the chromosomes during the cell cycle. We show that the nuclear localization of endogenous ADR-2 depends on ADBP-1, not ADR-1. In *adbp-1* mutant worms, ADR-2 is mislocalized, while ADR-1 is not, leading to decreased editing levels and *de-novo* editing, mostly in exons, suggesting that ADR-2 is also functional in the cytoplasm. Besides, mutated ADBP-1 affects gene expression. Furthermore, we show that ADR-2 targets adenosines with different surrounding nucleotides in exons and introns. Our findings indicate that ADR-2 cellular localization is highly regulated and affects its function.
