## Supplemental Table 3 for "ADBP-1 regulates ADR-2 nuclear localization to control editing substrate selection"

### Sheet: Embryo stage
Gene name	Chromosome	Position
B0414.5	chrI	5790430
C27B7.4	chrIV	8899663
C32E12.4	chrI	5237541
C50E3.5	chrV	7589576
C53C11.3	chrX	17321803
C56G7.3	chrIII	3389916
E04F6.4	chrII	7191242
F13E9.1.1	chrIV	10867485
F29D11.2	chrI	7637630
F36A2.3.1	chrI	8799262
F38E11.4	chrIV	9454582
F38E9.5.1	chrX	16446444
F44B9.7	chrIII	8026511
F53A9.4	chrX	8706010
F54G2.1a	chrX	2625993
F56A6.4	chrI	620454
F56B6.4c	chrX	3539695
F58E10.1a	chrV	13993340
H05G16.1	chrX	11581111
H06O01.2	chrI	7010338
T07C12.8	chrV	9956142
T19D7.4	chrX	658780
T26C5.3a	chrII	9246460
W01F3.1b	chrV	20656301
W02G9.3	chrV	2672985
Y20C6A.4	chrV	17380653
Y37E11B.4	chrIV	3593368
Y41G9A.4a	chrX	2959192
Y43F8B.1a.1	chrV	19535863
Y43F8B.7	chrV	19490977
Y45G5AM.2	chrV	4179548
Y48G1C.7	chrI	99635
Y50D7A.5	chrIII	234956
Y54G2A.31	chrIV	2922611
Y73F8A.5	chrIV	15267747
Y75B8A.6	chrIII	12125088
Y80D3A.7	chrV	18922381
ZC250.1a	chrV	5803241

### Sheet: L4 stage
Gene name	Chromosome	Position
ZK930.1	chrII	11914687
ZC250.1a	chrV	5803241
Y92H12A.2	chrI	1555110
Y82E9BL.10	chrIII	1322833
Y57G11C.38	chrIV	14869752
Y49E10.23a	chrIII	12472800
Y45F10B.2	chrIV	13595497
Y44A6E.1a	chrV	20918763
Y39B6A.18	chrV	19072234
Y32F6A.1.1	chrV	10439279
Y116A8C.467	chrIV	17063761
Y116A8C.465	chrIV	17065351
Y106G6D.3	chrI	10112090
W03G9.5	chrI	4969757
W03F8.9	chrIV	5190779
W01B6.9.1	chrIV	10087607
T27C10.6	chrI	10886169
T20F10.2a	chrI	10299969
T15H9.4	chrII	9612364
T14G10.6	chrIV	10150480
T09F3.2	chrII	10392065
T05B11.4	chrV	7753548
R10E4.3	chrIII	4286758
M88.7	chrIII	4544467
M199.2.1	chrIV	15109955
M162.5.1	chrV	19762139
K09C6.2	chrV	857540
K08H10.5	chrV	9997806
K02B12.5.1	chrI	8521710
K01A6.5	chrIV	11743505
F58G6.6a	chrIV	9637971
F58D5.6	chrI	12034778
F54D7.2.1	chrI	4809631
F46F5.11	chrII	809669
F46A8.9	chrI	11252939
F38E1.3	chrV	8376764
F25F8.1.1	chrI	4892635
F23H12.6	chrV	12365508
F14F7.4	chrIII	13028795
F14D2.4a	chrII	3355952
F11A3.2a	chrV	9516307
F10F2.2	chrIII	4640044
F10E7.9.1	chrII	7107278
F09G2.5	chrV	7178696
F08F8.5	chrIII	7362713
F08F8.1	chrIII	7365006
C34F6.1	chrX	11194950
C33H5.10.1	chrIV	7784240
C33C12.7	chrII	2175268
B0393.5	chrIII	4772563
AC3.7	chrV	10395963
